# Sexual reproduction contributes to the evolution of resistance breaking isolates of the spinach pathogen *Peronospora effusa*

**DOI:** 10.1101/2021.11.05.467349

**Authors:** Petros Skiadas, Joël Klein, Thomas Quiroz Monnens, Joyce Elberse, Ronnie de Jonge, Guido Van den Ackerveken, Michael F. Seidl

## Abstract

*Peronospora effusa* causes downy mildew, the economically most important disease of cultivated spinach worldwide. To date, 19 *P. effusa* races have been denominated based on their capacity to break spinach resistances, but their genetic diversity and the evolutionary processes that contribute to race emergence are unknown. Here, we performed the first systematic analysis of *P. effusa* races showing that those emerge by both asexual and sexual reproduction. Specifically, we studied the diversity of 26 *P. effusa* isolates from 16 denominated races based on mitochondrial and nuclear comparative genomics. Mitochondrial genomes based on long-read sequencing coupled with diversity assessment based on short-read sequencing uncovered two mitochondrial haplogroups, each with distinct genome organization. Nuclear genome-wide comparisons of the 26 isolates revealed that ten isolates from six races could clearly be divided into three asexually evolving groups, in concordance with their mitochondrial phylogeny. The remaining isolates showed signals of reticulated evolution and discordance between nuclear and mitochondrial phylogenies, suggesting that these evolved through sexual reproduction. Increased understanding of this pathogen’s reproductive modes will provide the framework for future studies into the molecular mechanisms underlying race emergence and into the *P. effusa*-spinach interaction, thus assisting in sustainable production of spinach through knowledge-driven resistance breeding.

**Significance statement:** Many microbial plant pathogens depend on the successful colonization of their hosts to complete their life cycle, thereby damaging food crops worldwide. The most effective way of disease control is to deploy genetic disease resistances. However, the extensive use of resistant crop varieties exerts strong selective pressure on microbial plant pathogens to adapt in order to escape resistance. Through yet unknown mechanisms, the spinach pathogen *Peronospora effusa* can rapidly break the resistance of newly introduced varieties, often within a single growing season. Thus, there is an urgent need to better understand the mechanisms driving adaptation in *P. effusa*. This information will lead the way to knowledge-driven resistance breeding. Here, we capture for the first time the genetic variation of 26 *P. effusa*, 16 of which can break a different combination of host resistances. We demonstrate that *P. effusa* isolates evolve by both asexual and sexual reproduction, and thereby provide the framework to study the molecular mechanisms of the interactions between *P. effusa* and spinach.
