## Supplementary Table 1 for "Sexual reproduction contributes to the evolution of resistance breaking isolates of the spinach pathogen *Peronospora effusa*"

### Sheet: A. Pe short reads
Supplementary table 1A. Illumina paired-end whole genome sequencing of 26 P. effusa isolates and quality control (yellow); variant calling of nuclear genome based on the Pe1 reference (blue); variant calling of mitochondrial genome based on Pe1 reference (green).
Race/Isolate	First identified	Sequenced reads	Filtered reads	Removed reads %	Mapped	Mapped %	zero MQ	zero MQ %	total variants	homozygous	homozygous %	heterozygous	heterozygous %	unique	unique %	rare	rare %	shared	shared %	core	core %	Mapped mt	Mapped % mt	zero MQ mt	zero MQ % mt	total variants mt
Pe1	USA	168156994	123737677	0.264154	112956572	0.912871	18379323	0.162711	40824	5285	0.129458	35539	0.870542	1221	0.0299089	730	0.0178816	19498	0.477611	19375	0.474598	6231520	0.0370578	151504	0.0243125	0
Pe2	USA	57784612	45075121	0.219946	42383983	0.940297	7118021	0.167941	50971	20388	0.399992	30583	0.600008	3334	0.0654097	1132	0.0222087	25967	0.509447	20538	0.402935	2854415	0.0493975	85948	0.0301105	3
Pe3	USA	47236596	37824115	0.199262	35738130	0.94485	6284523	0.175849	50291	19815	0.394007	30476	0.605993	856	0.0170209	700	0.013919	27994	0.55664	20741	0.41242	1286884	0.0272434	35076	0.0272565	1
Pe4	USA	68315382	53766838	0.212961	49581208	0.922152	8828457	0.178061	140491	55965	0.398353	84526	0.601647	1267	0.00901837	5029	0.0357959	113342	0.806756	20853	0.148429	1262643	0.0184826	27859	0.022064	49
Pe5	USA	54701916	45215051	0.173428	42217942	0.933714	7088151	0.167894	124480	22091	0.177466	102389	0.822534	1415	0.0113673	2426	0.0194891	99766	0.801462	20873	0.167682	1524903	0.0278766	36544	0.0239648	49
Pe6	USA	55053740	45843707	0.167292	42940806	0.936678	7438626	0.17323	148134	56950	0.384449	91184	0.615551	1113	0.00751347	5050	0.0340908	121065	0.817267	20906	0.141129	1472727	0.0267507	42240	0.0286815	49
Pe7	USA	61908142	48906201	0.21002	45026912	0.920679	7472002	0.165945	101076	24795	0.24531	76281	0.75469	615	0.00608453	1110	0.0109818	78454	0.776188	20897	0.206745	1273217	0.0205662	36876	0.0289629	6
Pe8	USA	66263460	55670309	0.159864	51616471	0.927181	8756186	0.169639	116479	39619	0.340139	76860	0.659861	2111	0.0181234	2605	0.0223645	90917	0.780544	20846	0.178968	1692355	0.0255398	42247	0.0249634	6
Pe9	USA	52501840	40804980	0.22279	37427377	0.917226	6467203	0.172793	127270	50138	0.39395	77132	0.60605	3404	0.0267463	3408	0.0267777	99701	0.783382	20757	0.163094	3123167	0.0594868	96033	0.0307486	6
Pe10	USA	62278520	51187115	0.178094	47949692	0.936753	7929068	0.165362	102960	31520	0.306138	71440	0.693862	1735	0.0168512	1474	0.0143162	78867	0.765997	20884	0.202836	1968001	0.0316	52110	0.0264786	7
Pe11	USA	54266776	45264592	0.165888	42261703	0.933659	7211011	0.170628	125463	29292	0.233471	96171	0.766529	910	0.00725313	2065	0.016459	101585	0.809681	20903	0.166607	1556084	0.0286747	29292	0.0188242	6
Pe12	USA	50792422	38474882	0.242507	36181708	0.940398	6350398	0.175514	110098	52534	0.477157	57564	0.522843	535	0.00485931	616	0.00559502	88002	0.799306	20945	0.19024	5170088	0.101789	153094	0.0296115	7
Pe13	USA	58193096	42752239	0.265338	37956608	0.887827	6991990	0.18421	116934	34934	0.29875	82000	0.70125	552	0.00472061	1546	0.0132211	93935	0.803316	20901	0.178742	1798966	0.0309137	55086	0.0306209	7
Pe14	USA	51920130	44097333	0.15067	41365716	0.938055	7090000	0.171398	111629	55221	0.494683	56408	0.505317	745	0.00667389	763	0.00683514	89180	0.798896	20941	0.187595	1585951	0.030546	30955	0.0195183	7
Pe15	USA	30137642	24714554	0.179944	22790124	0.922134	4040759	0.177303	121697	37460	0.307814	84237	0.692186	1327	0.0109041	2213	0.0181845	97327	0.799749	20830	0.171163	229689	0.00762133	1489	0.00648268	1
Pe16	USA	59725890	41941100	0.297774	36989099	0.88193	6284822	0.16991	115467	38121	0.330146	77346	0.669854	1096	0.00949189	1202	0.0104099	92362	0.7999	20807	0.180199	1530474	0.025625	48921	0.0319646	48
A-03	Australia	64698358	50333767	0.222024	46595455	0.92573	7740769	0.166127	110677	50709	0.458171	59968	0.541829	2614	0.0236183	2125	0.0192	85190	0.769717	20748	0.187464	3854122	0.0595706	131179	0.034036	50
ES-13	Spain	57929332	45616819	0.212544	42193528	0.924956	7354535	0.174305	109253	37896	0.346865	71357	0.653135	1363	0.0124756	1917	0.0175464	85133	0.779228	20840	0.19075	2180303	0.0376373	71200	0.032656	49
F-05	France	82411908	62462000	0.242076	56926778	0.911383	9734470	0.171	129939	49379	0.380017	80560	0.619983	3630	0.0279362	3168	0.0243807	102359	0.787747	20782	0.159937	6552200	0.0795055	221930	0.0338711	50
NL-05	the Netherlands	52547074	40737143	0.22475	37673681	0.924799	6688660	0.177542	96304	27126	0.281671	69178	0.718329	642	0.00666639	956	0.0099269	73827	0.766604	20879	0.216803	2000190	0.0380647	58139	0.0290667	7
US-11	USA	55196784	41378443	0.250347	38599579	0.932843	7015962	0.181763	107469	54826	0.510156	52643	0.489844	747	0.00695084	681	0.00633671	85207	0.792852	20834	0.193861	5272378	0.0955197	159869	0.030322	8
US-13a	USA	75837594	60227570	0.205835	56072354	0.931008	9353290	0.166808	137096	30327	0.22121	106769	0.77879	1739	0.0126845	2819	0.0205622	111631	0.814254	20907	0.152499	1617231	0.0213249	53248	0.0329254	49
US-13b	USA	63732754	47297322	0.25788	44014392	0.93059	7788434	0.176952	104677	54817	0.523678	49860	0.476322	679	0.00648662	768	0.00733686	82318	0.7864	20912	0.199776	6075156	0.0953224	180923	0.0297808	8
US-15	USA	68333652	51890405	0.240632	47581380	0.916959	8722767	0.183323	126553	33251	0.262744	93302	0.737256	628	0.00496235	1530	0.0120898	103475	0.817642	20920	0.165306	3978657	0.058224	119834	0.0301192	8
R13	USA	465745954	217532571	0.532937	163676982	0.752425	38756805	0.236788	120811	31758	0.262873	89053	0.737127	1922	0.0159091	2697	0.0223241	95501	0.790499	20691	0.171268	985221	0.00211536	31154	0.0316213	7
R14	USA	464801136	305795622	0.342094	275416111	0.900654	54559983	0.1981	113185	58514	0.516977	54671	0.483023	4815	0.042541	3098	0.0273711	84707	0.748394	20565	0.181694	2316248	0.00498331	68809	0.0297071	11
	illumina reads
	nuclear variant calling
	mitochondrial variant calling

### Sheet: B. Pe long reads
Supplementary table 1B. Nanopore whole genome sequencing of four P. effusa isolates (yellow); mitochondrial genome assemblies generated with the nanopore sequencing data (blue).
Race/Isolate	Sequenced reads	Sequenced bases	average length	baited reads	baited average length	assembly size
Pe1	1111386	1916464821	1724.39	19627	4141.3	41316
Pe4	272832	3320036752	12168.8	10472	15027.3	41470
Pe11	2464231	6400921350	2597.53	386790	2323.32	41559
Pe16	744827	2355801540	3162.88	64566	3216.3	41303
	nanopore reads
	mitochondrial genome assemblies
