## Supplementary Table 2 for "Sexual reproduction contributes to the evolution of resistance breaking isolates of the spinach pathogen *Peronospora effusa*"

### Sheet: Sheet1
Supplementary table 2. List of the species that their mitochondrial genome assembly was used to bait the reads for the mitochondrial genome assemblies of Pe1, Pe4, Pe6, and Pe11.
Organism	Isolate	BioProject
Achlya hypogyna		PRJNA217280
Aphanomyces astaci	AP03	PRJNA356568
Bremia lactucae		PRJNA511680
Peronospora effusa	R13
Peronospora effusa	R14
Peronospora tabacina	968-J2
Phytophthora andina		PRJNA67571
Phytophthora chlamydospora	P17-99	PRJNA599565
Phytophthora gonapodyides	P17-128	PRJNA599567
Phytophthora infestans		PRJNA11889
Phytophthora ipomoeae		PRJNA67577
Phytophthora mirabilis		PRJNA67547
Phytophthora nicotianae		PRJNA400971
Phytophthora phaseoli		PRJNA67565
Phytophthora polonica		PRJNA313691
Phytophthora pseudosyringae	PR13-731	PRJNA599564
Phytophthora ramorum		PRJNA19511
hytophthora sansomeana		PRJNA579644
Phytophthora sojae		PRJNA19513
Plasmopara viticola		PRJNA608365
Pseudoperonospora cubensis		PRJNA295572
Pseudoperonospora humuli		PRJNA546397
Pythium insidiosum		PRJNA298027
Pythium ultimum		PRJNA50263
Saprolegnia ferax		PRJNA12392
Thraustotheca clavata		PRJNA217223
