## Supplementary Table 3 for "Sexual reproduction contributes to the evolution of resistance breaking isolates of the spinach pathogen *Peronospora effusa*"

### Sheet: Sheet1
Supplementary table 3. Gene annotation of Pe1 mitochondrial genome generated with GeSeq.
method	biotype	start	end	strand	gene ID
blatN	rRNA	243	595	+	rnl-fragment
blatN	rRNA	596	1111	+	rnl-fragment
blatN	rRNA	1521	2393	+	rnl
blatN	tRNA	2647	2720	+	tRNA-Asn(gtt)
tRNAscan-SE_v2	tRNA	2648	2719	+	gbkey=tRNA
blatN	tRNA	2648	2719	+	trnN
blatN	tRNA	2648	2719	+	trnN-GUU
blatN	tRNA	2653	2904	+	trnM-fragment
blatN	tRNA	2731	2822	+	tRNA-Ser(gct)
tRNAscan-SE_v2	tRNA	2732	2821	+	gbkey=tRNA
blatN	tRNA	2732	2821	+	trnS
blatN	tRNA	2732	2821	+	trnS-GCU
tRNAscan-SE_v2	tRNA	2850	2921	+	gbkey=tRNA
blatN	tRNA	2850	2921	+	trnM-CAU
blatN	tRNA	2851	2921	+	tRNA-Met(cat)
tRNAscan-SE_v2	tRNA	2964	3038	+	gbkey=tRNA
blatN	tRNA	2964	3038	+	tRNA-Pro(tgg)
blatN	tRNA	2964	3038	+	trnP
blatN	tRNA	2964	3038	+	trnP-UGG
tRNAscan-SE_v2	tRNA	3052	3124	+	gbkey=tRNA
blatN	tRNA	3052	3124	+	tRNA-Met2(cat)
blatN	tRNA	3052	3124	+	trnM-CAU-fragment
blatN	tRNA	3052	3107	+	trnM-fragment
blatX	CDS	3152	3523	+	rpl14
blatX	CDS	3530	4063	+	rpl5
tRNAscan-SE_v2	tRNA	4071	4142	+	gbkey=tRNA
blatN	tRNA	4071	4143	+	tRNA-Gly(gcc)
blatN	tRNA	4071	4142	+	trnG
blatN	tRNA	4071	4142	+	trnG-GCC
blatN	tRNA	4220	4293	+	tRNA-Gly(tcc)
tRNAscan-SE_v2	tRNA	4221	4292	+	gbkey=tRNA
blatN	tRNA	4221	4292	+	trnG-UCC
tRNAscan-SE_v2	tRNA	4312	4395	+	gbkey=tRNA
blatN	tRNA	4312	4395	+	tRNA-Tyr(gta)
blatN	tRNA	4312	4395	+	trnY
blatN	tRNA	4312	4395	+	trnY-GUA
blatN	rRNA	4678	5686	+	rns
blatN	rRNA	5690	5876	+	rns-fragment
tRNAscan-SE_v2	tRNA	6042	6113	+	gbkey=tRNA
blatN	tRNA	6042	6113	+	tRNA-Trp(cca)
blatN	tRNA	6042	6113	+	trnW
blatN	tRNA	6042	6113	+	trnW-CCA
blatX	CDS	7522	7665	-	orf112b
blatX	exon	7540	7826	-	gbkey=exon
blatX	CDS	7540	7802	-	orf163
blatX	exon	8603	8623	-	gbkey=exon
blatX	intron	8624	7539	-	gbkey=intron
blatX	CDS	8816	10345	-	atp1
tRNAscan-SE_v2	tRNA	10424	10495	-	gbkey=tRNA
blatN	tRNA	10424	10495	-	tRNA-Glu(ttc)
blatN	tRNA	10424	10495	-	trnE
blatN	tRNA	10424	10495	-	trnE-UUC
blatX	CDS	10518	11993	-	nad4
blatN	tRNA	12018	12090	-	tRNA-His(gtg)
tRNAscan-SE_v2	tRNA	12019	12090	-	gbkey=tRNA
blatN	tRNA	12019	12090	-	trnH-GUG
blatX	CDS	12098	12519	-	ymf98
blatX	CDS	12583	13761	-	nad7
blatX	CDS	13875	15368	+	nad2
tRNAscan-SE_v2	tRNA	15375	15448	+	gbkey=tRNA
blatN	tRNA	15375	15448	+	tRNA-Phe(gaa)
blatN	tRNA	15375	15448	+	trnF
blatN	tRNA	15375	15448	+	trnF-GAA
blatX	CDS	15465	15791	+	rps10
blatN	tRNA	15795	15869	+	tRNA-Arg(gcg)
tRNAscan-SE_v2	tRNA	15796	15869	+	gbkey=tRNA
blatN	tRNA	15796	15869	+	trnR-fragment
blatN	tRNA	15796	15869	+	trnR-GCG
blatN	tRNA	15874	15947	+	tRNA-Gln(ttg)
tRNAscan-SE_v2	tRNA	15875	15946	+	gbkey=tRNA
blatN	tRNA	15875	15946	+	trnQ
blatN	tRNA	15875	15946	+	trnQ-UUG
tRNAscan-SE_v2	tRNA	15949	16022	+	gbkey=tRNA
blatN	tRNA	15949	16022	+	tRNA-Ile(gat)
blatN	tRNA	15949	16022	+	trnI
blatN	tRNA	15949	16022	+	trnI-GAU
tRNAscan-SE_v2	tRNA	16025	16097	+	gbkey=tRNA
blatN	tRNA	16025	16097	+	tRNA-Val(tac)
blatN	tRNA	16025	16097	+	trnV
blatN	tRNA	16025	16097	+	trnV-UAC
blatX	CDS	16114	16497	+	rps12
blatX	CDS	16472	16903	+	rps7
blatX	CDS	16962	17876	+	cox3
blatX	CDS	17885	18604	+	atp6
blatN	tRNA	18619	18694	+	tRNA-Asp(gtc)
tRNAscan-SE_v2	tRNA	18620	18693	+	gbkey=tRNA
blatN	tRNA	18620	18693	+	trnD
blatN	tRNA	18620	18693	+	trnD-GUC
blatX	CDS	18727	19080	+	nad3
blatX	CDS	19288	19515	+	atp9
blatX	CDS	19650	20216	+	nad9
blatX	CDS	20261	21410	+	cytb
blatX	CDS	20262	21416	+	cob
blatX	CDS	21609	23095	-	cox1
blatX	CDS	23171	23280	-	orf32
blatX	CDS	23294	24070	-	cox2
blatX	CDS	26410	28404	+	nad5
blatX	CDS	28466	29176	+	nad6
tRNAscan-SE_v2	tRNA	29188	29260	+	gbkey=tRNA
blatN	tRNA	29188	29260	+	tRNA-Arg(tct)
blatN	tRNA	29188	29260	+	trnR
blatN	tRNA	29188	29260	+	trnR-UCU
blatX	CDS	29314	29616	-	nad4L
blatX	CDS	29624	30604	-	nad1
blatX	CDS	30601	32607	-	nad11
blatN	tRNA	32714	32798	-	tRNA-Leu(tag)
tRNAscan-SE_v2	tRNA	32715	32797	-	gbkey=tRNA
blatN	tRNA	32715	32797	-	trnL-fragment
blatN	tRNA	32715	32797	-	trnL-UAG
tRNAscan-SE_v2	tRNA	32809	32892	-	gbkey=tRNA
blatN	tRNA	32809	32892	-	tRNA-Leu(taa)
blatN	tRNA	32809	32892	-	trnL
blatN	tRNA	32809	32892	+	trnL-UAA
blatX	CDS	32902	33642	+	secY
blatX	CDS	32902	33635	+	tatC
blatX	CDS	32902	33635	+	ymf16
blatX	CDS	33639	33828	-	ymf101
tRNAscan-SE_v2	tRNA	33858	33928	+	gbkey=tRNA
blatN	tRNA	33858	33928	+	tRNA-Cys(gca)
blatN	tRNA	33858	33928	+	trnC
blatN	tRNA	33858	33928	+	trnC-GCA
tRNAscan-SE_v2	tRNA	33934	34017	-	gbkey=tRNA
blatN	tRNA	33934	33964	-	trnS-fragment
blatN	tRNA	33968	34017	-	trnS-fragment
blatN	tRNA	33968	34017	-	trnS-UGA
blatN	tRNA	33969	34017	-	tRNA-Ser(tga)
blatX	CDS	34032	34448	-	rps11
blatX	CDS	34104	34481	-	rps3-fragment
blatX	CDS	34467	34877	-	rps13
blatX	CDS	34906	35712	+	rpl2
blatX	CDS	35716	35952	+	rps19
blatX	CDS	35956	36759	+	rps3
blatX	CDS	36775	37179	+	rpl16
tRNAscan-SE_v2	tRNA	37182	37255	+	gbkey=tRNA
blatN	tRNA	37182	37255	+	trnM
blatN	tRNA	37183	37255	+	tRNA-Met3(cat)
blatN	tRNA	37183	37255	+	trnI-CAU
blatN	tRNA	37183	37255	+	trnM-CAU-fragment
blatX	CDS	37272	37912	+	ymf99
blatX	CDS	37979	38323	+	atp8
blatN	tRNA	38363	38437	+	tRNA-Lys(ttt)
blatN	tRNA	38363	38437	+	trnK-UUU
tRNAscan-SE_v2	tRNA	38364	38436	+	gbkey=tRNA
blatN	tRNA	38384	38436	+	trnK
tRNAscan-SE_v2	tRNA	38440	38512	+	gbkey=tRNA
blatN	tRNA	38440	38512	+	trnA
blatN	tRNA	38440	38513	+	tRNA-Ala(tgc)
blatN	tRNA	38440	38512	+	trnA-UGC
blatX	CDS	38530	38829	+	rps14
blatX	CDS	38843	39223	+	rps8
blatX	CDS	39233	39838	+	rpl6
blatX	CDS	39845	40435	+	rps2
blatX	CDS	40447	40908	+	rps4
blatX	CDS	40917	41282	+	ymf100
blatX	CDS	41048	41281	+	orf98
