## Supplementary Table 4 for "Sexual reproduction contributes to the evolution of resistance breaking isolates of the spinach pathogen *Peronospora effusa*"

### Sheet: Sheet1
Supplementary table 4. Details of the P. effusa isolates that have been sequenced in this study.
Race / Isolate	Identifier	Denomination Press release	Original isolate name	Collection year and country	Location details	Source
Pe1	Pe: 1			1824		Correll 2011
Pe2	Pe: 2			1958		Correll 2011
Pe3	Pe: 3			1976		Correll 2011
Pe4	Pe: 4			1990		Correll 2011
Pe5	Pe: 5					Irish et al 2003
Pe6	Pe: 6					Irish et al 2003
Pe7	Pe: 7					Irish et al 2003
Pe8	Pe: 8	2005-04-25		2003, US
Pe9	Pe: 9	2005-06-09		US
Pe10	Pe: 10	2005-06-09		US
Pe11	Pe: 11	2009-01-29		US
Pe12	Pe: 12	2011-02-28	UA2209	2009, US	Salinas
Pe13	Pe: 13	2011-08-02	UA0510-C	2010, US	Holtville, CA
Pe14	Pe: 14	2005-07-04	UA4410	2010, US	Ventura County
Pe15	Pe: 15	2014-09-02	UA4712	2012, US	Imperial Valley
Pe16	Pe: 16	15-mrt-16	UA201519B	2015, US	Salinas
A-03	A-0340	NA	A-0340	2003, Australia		Rijk Zwaan
ES-13	ES1314	NA	ES1314	2013, Spain		Rijk Zwaan
F-05	F-0543	NA	F-0543	2005, France		Rijk Zwaan
NL-05	NL-0539	NA	NL-0539	2005, Netherlands		Rijk Zwaan
US-11	USA-1135	NA	USA-1135	2011, US		Rijk Zwaan
US-13a	US1322	NA	US1322	2013, US		Rijk Zwaan
US-13b	US1324	NA	US1324	2013, US		Rijk Zwaan
US-15	US1509	NA	US1509	2015, US		Rijk Zwaan
